# Recurrent innovation of protein-protein interactions in the *Drosophila* piRNA pathway

**DOI:** 10.1101/2024.10.05.616775

**Authors:** Sebastian Riedelbauch, Sarah Masser, Sandra Fasching, Sung-Ya Lin, Harpreet Kaur Salgania, Mie Aarup, Anja Ebert, Mandy Jeske, Mia Levine, Ulrich Stelzl, Peter Andersen

## Abstract

Despite being essential for fertility, genome defence pathway genes often evolve rapidly. However, little is known about the molecular basis of this adaptation. Here, we characterize the evolution of a protein interaction network within the PIWI-interacting small RNA (piRNA) genome defence pathway in *Drosophila* at unprecedented scale and evolutionary resolution. We uncover pervasive rapid evolution of a protein interaction network anchored at the Heterochromatin Protein 1 (HP1) paralog Rhino. Using complementary phylogenetic analysis, high-throughput yeast-two-hybrid matrix screening, and *in vivo* interaction analyses in cross-species transgenic flies, we characterized three distinct evolutionary protein interaction trajectories across ∼40 million years of *Drosophila* evolution. The data set covering 11 piRNA pathway proteins of five *Drosophila* species revealed several protein interactions that are fully conserved, indicating functional conservation despite overall rapid amino acid sequence change. Other interactions are preserved through co-evolution and were detected only between proteins within or from closely related species. We also identified sets of species-restricted protein interactions which, through rewiring of a Rhino-anchored transcription factor network, may preserve critical roles in enabling and adapting piRNA production from heterochromatic loci. In sum, our analyses dissected principles of interaction evolution in an adaptively evolving protein-protein interaction network uncovering evolutionary and functional insight into germline piRNA production across *Drosophila* species. Our work provides key experimental evidence in support of a model proposing that intermolecular interaction innovation is a major molecular mechanism of evolutionary adaptation in protein-coding genes.
