## Supplementary material for "Recurrent innovation of protein-protein interactions in the *Drosophila* piRNA pathway": Table_S1_PAML

### Sheet: PAML
gene name	species	# species	# codon range	# codon analyzed by PAML	% sequence analyzed range	M7 lnL	M8 lnL	2Δℓ (log ratio)	p value	positively selected sites (probability > 95%)
Boot	mel, sim, sec, mau, ere, yak, tei, eug, bia, suz, tak, ele, rho, fic	14	305 - 371	282	76 - 92	-6483.27	-6483.24	0.063956	0.970445	NA
CtBP	mel, sim, sec, mau, ere, yak, tei, eug, bia, suz, tak, ele, rho, fic	14	383 - 486	373	77 - 97	-2418.4	-2418.4	0.004016	1	NA
cuff	mel, sim, sec, mau, ere, yak, tei, eug, bia, suz, tak, ele, rho, fic	14	373 - 391	359	92 - 96	-7163.72	-7163.08	1.28078	0.527292	NA
del	mel, sim, sec, mau, ere, yak, tei, eug, bia, suz, tak, ele, rho, fic	14	981 - 1270	700	55 - 71	-17042.7	-17037.8	9.84979	0.00726273	NA
kipf	mel, sim, sec, mau, ere, yak, tei, eug, suz, tak, ele, fic	12	369 - 524	264	50 - 72	-5092.67	-5083.87	17.5997	0.000150733	97P**
moon	mel, sim, sec, mau, ere, yak, tei, eug, bia, tak, ele, rho, fic	13	169 - 238	165	69 - 98	-4130.74	-4123.75	13.9743	0.000925663	164E**
Nxf3	mel, sim, sec, mau, ere, yak, tei, eug, bia, suz, tak, ele, rho, fic	14	600 - 629	564	90 - 94	-11581.4	-11580.6	1.66768	0.433874	NA
rhi	mel, sim, sec, mau, ere, yak, tei, eug, bia, suz, tak, ele, rho, fic	14	83 - 544	77	14 - 93	-2037.76	-2031.63	12.2621	0.00217658	57K*, 70H*, 74I*
TfIIA-S	mel, sim, sec, mau, ere, yak, tei, eug, bia, suz, tak, ele, rho, fic	14	105 - 106	105	99 - 100	-906.624	-906.625	0.00164	1	NA
Trf2	mel, sim, sec, mau, ere, yak, tei, tak, rho	9	1413 - 1969	992	50 - 70	-14286.7	-14239.2	95.0333	2.31472e-21	2G*, 4A**, 29F*, 54R*, 101T**, 102R*, 126N*, 157G**, 159S*, 180R*, 184S*, 200S*, 236F**, 291S*, 364F*, 367E*
UAP56/Hel25E	mel, sim, sec, mau, ere, yak, tei, eug, bia, suz, tak, ele, rho, fic	14	424 - 424	424	100 - 100	-3560.77	-3560.78	0.006208	0.995012	NA
# codon range
The range of # codon of the orthologs from different species
% sequence analyzed range
The # codon anlyzed by PAML divided by # codon range
positively selected sites (probability > 95%)
Sites shown as amino acid position of the alignment (alignable sites) with the amino acid from D. melanogaster
Example: 97P refers to proline from D. melanogaster that sits at the 97th amino acid of the alignment (alignable sites)
*: P>95%; **: P>99%

### Sheet: dN_dS
	D. mel. Vs D. sim.			D. per. Vs. D. pse.
			dN/dS	dN	dS	dN/dS
CtBP			0.045	0.0009	0.011	0.0818182
TfIIA-S			0.097	0	0.0734	0
UAP56			0	0	0.0141	0
Rhi			0.618	0.0121	0.0433	0.279446
Del			0.596	0.0095	0.0136	0.698529
Cuff			0.512	0.0072	0.0242	0.297521
Kipf			0.39
Moon			0.623	0.0145	0.0225	0.644444
Trf2			0.786	0.0147	0.0368	0.399457
Boot			0.486	0.0067	0.0302	0.221854
Nxf3			0.577	0.023	0.0283	0.812721
Formatted data for plotting
	D. mel. Vs D. sim.	D. per. Vs. D. pse.
CtBP	0.045	0.0818182
TfIIA-S	0.097	0
UAP56	0	0
Rhi	0.618	0.279446
Del	0.596	0.698529
Cuff	0.512	0.297521
Kipf	0.39
Moon	0.623	0.644444
Trf2	0.786	0.399457
Boot	0.486	0.221854
Nxf3	0.577	0.812721
