## Supplementary material for "Recurrent innovation of protein-protein interactions in the *Drosophila* piRNA pathway": Table_S3_Flies_used_in_this_study

### Sheet: Tabelle1
Table 1: Flies used in this study.
Fly stock	Genotype	Description	Notes	Source
FS21	w;;CG13741_GFP/Precission/V5/3xFLAG [attP2]/TM3, Sb;	DmBootlegger-GFP		(ElMaghraby et al. 2019)
FS52	w;;3xFLAG/V5/Precission/GFP(replacing CG13741 CDS) + NLS [attP2]/TM3, Sb;	GFP in ovaries	Replacing the FS21 edit	(ElMaghraby et al. 2019)
FS368	w1118;pRASA>NLAP-DmDeadlockw+ [attP40];	GFP-DmDeadlock		This study
FS369	w1118;pRASA>NLAP-DsDeadlockw+ [attP40]/CyO;	GFP-DsDeadlock	Homozygous lethal	This study
FS370	w1118;pRASA>NLAP-DeDeadlockw+ [attP40];	GFP-DeDeadlock		This study
FS371	w1118;pRASA>NLAP-DvDeadlockw+ [attP40];	GFP-DvDeadlock		This study
FS372	w1118;pRASA>NLAP-DmBootleggerw+ [attP40];	GFP-DmBootlegger		This study
FS373	w1118;pRASA>NLAP-DsBootleggerw+ [attP40];	GFP-DsBootlegger		This study
FS374	w1118;pRASA>NLAP-DmRhinow+ [attP40];	GFP-DmRhino		This study
FS375	w1118;pRASA>NLAP-DpRhinow+ [attP40];	GFP-DpRhino		This study
FS376	w1118;pRASA>DmKipferl-CLAPw+ [attP40];	DmKipferl-GFP		This study
FS377	w1118;pRASA>-DeKipferl-CLAPw+ [attP40];	DeKipferl-GFP		This study
